# CRACD suppresses neuroendocrinal plasticity of lung adenocarcinoma

**DOI:** 10.1101/2023.04.19.537576

**Authors:** Bongjun Kim, Shengzhe Zhang, Yuanjian Huang, Kyung-Pil Ko, Gengyi Zou, Jie Zhang, Sohee Jun, Kee-Beom Kim, Youn-Sang Jung, Kwon-Sik Park, Jae-Il Park

## Abstract

Tumor cell plasticity contributes to intratumoral heterogeneity and therapy resistance. Through cell plasticity, lung adenocarcinoma (LUAD) cells transform into neuroendocrinal (NE) tumor cells. However, the mechanisms of NE cell plasticity remain unclear. CRACD, a capping protein inhibitor, is frequently inactivated in cancers. *CRACD* knock-out (KO) de-represses NE-related gene expression in the pulmonary epithelium and LUAD cells. In LUAD mouse models, *Cracd* KO increases intratumoral heterogeneity with NE gene expression. Single-cell transcriptomic analysis showed that *Cracd* KO-induced NE plasticity is associated with cell de-differentiation and activated stemness-related pathways. The single-cell transcriptomes of LUAD patient tumors recapitulate that the distinct LUAD NE cell cluster expressing NE genes is co-enriched with SOX2, OCT4, and NANOG pathway activation, and impaired actin remodeling. This study reveals an unexpected role of CRACD in restricting NE cell plasticity that induces cell de-differentiation, providing new insights into cell plasticity of LUAD.
