## Supplementary Table S1 for "CRACD suppresses neuroendocrinal plasticity of lung adenocarcinoma"

### Sheet: Sequences
Real-time PCR
Species	Gene	Forward/Reverse	Sequence (5' to 3')
Mouse	Ascl1	F	GCAACCGGGTCAAGTTGGT
		R	GTCGTTGGAGTAGTTGGGGG
Mouse	Cgrp	F	GAGGGCTCTAGCTTGGACAG
		R	AAGGTGTGAAACTTGTTGAGGT
Mouse	Chga	F	ATCCTCTCTATCCTGCGACAC
		R	GGGCTCTGGTTCTCAAACACT
Mouse	Ncam1	F	ACCACCGTCACCACTAACTCT
		R	TGGGGCAATACTGGAGGTCA
Mouse	Neurod1	F	ATGACCAAATCATACAGCGAGAG
		R	TCTGCCTCGTGTTCCTCGT
Mouse	Syp	F	CAGTTCCGGGTGGTCAAGG
		R	ACTCTCCGTCTTGTTGGCAC
Mouse	Uchl1	F	GATGCTGAACAAAGTGTTGGC
		R	GGAGTTTCCGATGGTCTGCTT
Mouse	Cracd	F	GTTCTCCCATGACAGTATTTTTAT CC
		R	AACTTGATATTCTTGCCCAACTGT
Mouse	Hprt	F	CCTAAGATGAGCGCAAGTTGAA
		R	CACAGGACTAGAACACCTGCTAA
Human	ASCL1	F	CGCGGCCAACAAGAAGATG
		R	CGACGAGTAGGATGAGACCG
Human	CGRP	F	ATGCAGCACCATTCAGGTCT
		R	GCACATAGTCCTGCACCAGT
Human	CHGA	F	GGTTCTTGAGAACCAGAGCAGC
		R	GCTTCACCACTTTTCTCTGCCTC
Human	NCAM1	F	ATGCCAAGGAAGCCAGCAT
		R	GAGCTTAGGTGCACTGGGTT
Human	NEUROD1	F	CAGGACCTACTAACAACAAAGGAAA
		R	GACACTCGTCTGTCCAGCTT
Human	SYP	F	TCGGCTTTGTGAAGGTGCTGCA
		R	TCACTCTCGGTCTTGTTGGCAC
Human	UCHL1	F	AAGGCCAATGTCGGGTAGATG
		R	GACTTCTCCTTGCTCACGCT
Human	HPRT	F	GCTATAAATTCTTTGCTGACCTGCTG
		R	AATTACTTTTATGTCCCCTGTTGACTGG
Guide RNAs
name	sequence (5' to 3')
sgLacZ	GGGATACTTCTTCGAACGTTT
sgCracd	ACACACGGCCATTTTGGTCA
