## Supplementary Table S3 for "CRACD suppresses neuroendocrinal plasticity of lung adenocarcinoma"

### Sheet: BENPORATH_SOX2_TARGETS.v2023.1.
STANDARD_NAME	BENPORATH_SOX2_TARGETS
SYSTEMATIC_NAME	M3835
COLLECTION	C2:CGP
MSIGDB_URL	https://www.gsea-msigdb.org/gsea/msigdb/human/geneset/BENPORATH_SOX2_TARGETS
NAMESPACE	Human_NCBI_Gene_ID
DESCRIPTION_BRIEF	Set 'Sox2 targets': genes upregulated and identified by ChIP on chip as SOX2 [GeneID=6657] transcription factor targets in human embryonic stem cells.
DESCRIPTION_FULL	Cancer cells possess traits reminiscent of those ascribed to normal stem cells. It is unclear, however, whether these phenotypic similarities reflect the activity of common molecular pathways. Here, we analyze the enrichment patterns of gene sets associated with embryonic stem (ES) cell identity in the expression profiles of various human tumor types. We find that histologically poorly differenti…
PMID	18443585
GEOID
AUTHORS	Ben-Porath I,Thomson MW,Carey VJ,Ge R,Bell GW,Regev A,Weinberg RA
CONTRIBUTOR	Jessica Robertson
CONTRIBUTOR_ORG	MSigDB Team
EXACT_SOURCE	Table 1S: Sox2 targets
FILTERED_BY_SIMILARITY
EXTERNAL_NAMES_FOR_SIMILAR_TERMS
EXTERNAL_DETAILS_URL
SOURCE_MEMBERS	1000,10003,10005,1001,10061,10072,10075,10082,10121,10146,10147,1021,10212,10240,103,10346,10363,10431,10493,10521,10529,10541,10565,10622,10626,10630,10637,10640,10643,10672,1070,1072,10724,10741,10806,10826,10874,10912,10916,10933,10943,10978,10982,11004,11030,11065,11083,11100,1112,11137,11153,11163,11211,11237,112399,112464,11266,11335,11339,114876,114908,115825,116372,120,1201,122830,123,124…
GENE_SYMBOLS
CDH2
NAALAD2
ACOT8
CDH3
ABCF2
DPP3
HUWE1
GPC6
ACTR1A
G3BP1
SUGP2
CDK6
DDX39A
MRPS31
ADAR
TRIM22
HMG20A
TIMM23B
VAT1
DDX17
NEBL
ANP32B
ARFGEF1
POLR3G
TRIM16
PDPN
LEFTY1
EXOC5
IGF2BP3
GNA13
CETN3
CFL1
OGA
RBBP9
SDCCAG8
FAXDC2
NMU
GADD45G
MAGED2
MORF4L1
MSL3
CLP1
MAPRE2
KIF2C
RBPMS
UBE2C
DIDO1
HNRNPUL1
FOXN3
PWP1
FICD
NUDT4
FZD10
RNF24
EGLN3
CAVIN3
DUSP12
CBX3
OIP5
OSBPL1A
TMEM123
WDFY2
LYPD1
ADD3
CLN3
NAA30
PLIN2
TMEM170A
HEXIM2
WDR81
INO80C
ZNF428
NDUFA11
COL12A1
COPB1
AASDH
WDR36
CPT1A
C20orf96
HECTD2
XRRA1
FAM76B
ZNF664
C12orf60
FBXL14
CSNK1E
VCAN
PPM1N
CREB3L4
ICMT-DT
CCN2
CTH
COMMD7
IRX2
AMOTL1
GRK3
RDH10
FBXO16
TDRP
TSTD2
AP2A1
SPRED1
RETREG3
SDE2
DDX5
DNM2
DPAGT1
DPYSL2
DPYSL3
DTNA
DUSP6
DVL2
E2F3
EEF2
EGR3
UBR1
EIF4G2
ELAVL2
ENSA
TUBB
EPHA1
TRIML2
ERBB2
ALCAM
FANCC
FANCF
FARSA
ABCB7
FAM124A
OARD1
FGF2
FGFR1
FGFR2
MTF2
ADGRL1
DKK1
MAST1
ACIN1
CEP131
FOXO1
EXPH5
MRPS27
PHF8
NCDN
SEPTIN6
ZCCHC14
KANK1
FAM168A
RRS1
SULF1
NUP160
FBXW11
NEDD4L
SASH1
DNAJC16
OBSL1
ECPAS
PIP5K1C
FRAT2
COMMD3
SLC44A1
ICMT
CBX5
ETHE1
ZNF281
ORC6
PPP1R15A
SSBP3
SLC7A11
SGK3
GSPT2
TMEM245
ALPL
FTL
FUS
FZD2
CBY1
RAB3GAP2
RAD54B
LSM4
BAMBI
ARIH1
ABTB2
USP49
SGMS1
CLIC4
FAM98A
DNAAF9
PNISR
TBC1D10B
PLEKHG3
GGA1
KIFBP
TRPC4AP
KIF26A
TIMM9
TIMM8B
HBP1
GJA1
DNAJC2
ANKRD1
FOXP1
TJP3
AGO2
SLC39A1
LSM3
TNRC6A
PRPF19
KCNMB4
MAT2B
GNAI1
GNG10
PGM2L1
GXYLT1
UBALD2
ZIK1
C19orf54
NKIRAS1
GRK6
GRID2
LAMTOR2
AAMDC
MRPS18B
MCTS1
ATAD2
MRPL15
UBE2T
CFAP20
SCG3
GSK3A
GSK3B
USP25
UQCR10
TRA2A
NME7
H2AX
H3-3B
HAS2
HDAC2
HELLS
HHEX
HMOX1
HNRNPA1
HNRNPA2B1
HNRNPC
HNRNPK
HNRNPL
APEX1
HSP90AB1
TNC
C1orf174
ID1
IDH3G
IFI16
ZNF677
SKA2
IGFBP2
CCN1
APP
IK
AQP2
ILF2
ILF3
INHBA
JARID2
JUP
RAB15
ARF3
ARF4
KCNN2
ARL4D
KDR
KIF11
KPNA3
SLC7A5P2
IER5L
LAMA4
ARHGAP1
LASP1
ABLIM1
PCNX3
VWA5A
LOXL2
LRP2
CAPRIN1
NBR1
SMAD3
MAN2C1
MLH1
MAP3K11
MOBP
GET3
MTM1
MYO9A
ATF3
ATF4
NCBP1
NDUFA2
NDUFB5
NDUFB8
NIT1
NKTR
NOTCH1
PNP
ROR1
OAZ2
ORC1
ACO2
ALDH7A1
OXA1L
PRDX1
PAK1
AK3
COPS7A
PDCL
PCBP1
ACOX1
EMC9
TXNDC12
KLHL5
APH1A
RDH11
HSD17B12
ING4
JPT1
NUSAP1
CRIM1
PCSK5
PIPOX
CDK16
CDK17
MEX3C
UBR5
NIP7
ATP5PB
HIKESHI
UFM1
LARP7
PCF11
NBAS
MRPS23
ENPP2
SUFU
CYB5R2
UIMC1
WBP11
ARID4B
CDK12
RSF1
PHAX
CDK14
SERPINA1
PIN4
PITX2
FXYD5
RAB4B
EXOSC9
POLE3
ERRFI1
GDAP1
SLC38A2
POU2F1
CCDC93
POU5F1
FBXL19
MINDY2
RRN3
TRIT1
ELP6
ANKHD1
INO80D
AUH
NSD3
PPM1B
TMEM160
TIPIN
ZNF770
ZSCAN2
PIH1D1
PPP2R3C
C14orf119
PPP1R2
RNF31
AKIRIN2
PPP1R10
RBM23
DARS2
PPP2R1A
RIF1
RIC8B
PPP2R1B
RESF1
DPPA4
PPP2R3A
VRTN
PPP2R5C
UBE2W
LSG1
ZNF331
PRCC
FEM1A
STAP2
OSGEP
HIF1AN
IWS1
RBM22
YJU2
POLR3E
PRKAR1A
VPS35
NAXD
AP5M1
RCOR3
ZNF701
H2AJ
PRR11
FOXJ2
KDM3A
EAPP
CISD1
MYNN
ZC4H2
PRNP
PRPSAP1
PRSS8
PSEN2
PSMB1
UBQLN4
BDH2
SPIRE1
EXOSC5
SMARCAD1
OLFML3
XAB2
PSMG2
KIF15
PSMC2
AVEN
RAB25
MRPL47
TP73-AS1
ZNF286A
KIAA1143
SCAF4
ODF2L
ARID1B
NUFIP2
SEMA6A
ARRDC3
RANBP10
LRRN1
PTN
CACHD1
PTPN2
ANO8
PTPN3
SCAF1
SINHCAF
BCAT1
RAB5A
RAD23A
RASA1
RASGRF2
BCKDHA
SENP2
CCND1
REST
RFX1
RGS10
TGIF2
SAV1
BCL9
RPL7
RPL9
RPL15
RPL30
RPL36A
RPLP1
RPS3A
RPS18
RPS26
RPS29
RTN2
SORT1
VPS52
SALL1
SAT1
SC5D
SCNN1A
CXCL5
NSUN3
SDHD
ZNF335
PRDM14
LHPP
SET
SFPQ
SFRP1
SFRP2
RAB17
SRSF4
NOC3L
SRSF7
SGTA
SH3GL3
MOSPD3
NUCKS1
ST3GAL2
MRPS11
SKIL
BMP2
NOL6
RSRC2
SLC3A2
COA7
BMP7
HLTF
PLEKHA3
RASL11B
TMEM108
SNAPC1
SNAPC3
SNRPA
SNRPD3
SNRPN
SNX1
SOX2
SP2
SSR4
ZFP36L1
STAT3
STC1
HSPA13
STXBP2
KLF5
TAF12
TAL1
TALDO1
TARBP2
TBP
TCF7L2
BTG1
TCF20
PPP1R11
TDGF1
BUB1B
LEFTY2
THBS2
THOP1
TIA1
TIAL1
TIMP4
TLE1
TLE2
TLE3
TNFAIP2
TOP2A
TPM3
HSP90B1
TUBG1
TXNRD1
UBC
UBE2D3
UBP1
UFD1
UGT8
VASP
VIM
ZIC1
ZIC2
ZIC3
CA2
CA4
ZNF140
CACNA1A
ZNF217
MAP3K12
CACNA2D1
USP7
TRIR
SCNM1
DDA1
TMEM109
DSCC1
WDR77
PHF23
GNPTAB
LRFN3
OBI1
VCPKMT
HMBOX1
C1orf54
AKIRIN1
PRKRIP1
TBL1XR1
TBC1D17
ZNF668
FZD3
KATNBL1
VASH2
DCAKD
NANOG
KIAA0319L
KAT6A
DHDDS
JADE1
GRHL2
RMI1
DGLUCY
PIF1
MUS81
FBXO11
MLLT10
DCAF11
CALM2
CALR
ANP32A
SLC7A5
TAF15
C1orf21
URM1
FIP1L1
DIAPH3
MED25
SLC7A5P1
MKKS
CAPZA2
CDC7
CDC45
EOMES
FZD1
FZD7
H2AC18
TCF7L1
SF3B5
ABHD11
H2BC21
GUCD1
H4C3
USP44
ARID5B
CIAO2A
CASP9
POLDIP3
NAA38
AKT1S1
PLPP5
MRPL43
TTF2
TEAD2
GTPBP3
HDGFL2
OGT
CDC42BPA
LINGO1
CEP89
ZFYVE19
PRPF38A
MPND
AJUBA
SMIM3
PIK3R3
PARG
ZCCHC3
ZCRB1
AP3B1
CDC14B
PLPP1
USO1
EIF3F
B3GALT4
GBF1
RIPK1
TRIM24
SAP30
HESX1
TSC22D1
PER2
DPH6
SPAG9
CEP95
PIP4P1
BTF3L4
NEMF
TMSB10
CABLES1
BUB3
DDX21
ZNF300
LARGE1
LRAT
PNMA1
MSC
DHRS3
H2AC25
PGAP3
B4GALT6
CNOT8
ARMC6
CER1
SFXN1
PAXBP1
CDYL
MED17
GGPS1
ATP6V1G1
CEP41
RBM39
KIF20B
NFE2L3
RNF14
FEZ1
MORF4L2
MDC1
ZNF516
PRORP
PUM1
TMEM63A
ZNF646
HDAC9
KNTC1
TCAF1
SUSD6
BCLAF1
DHX38
MTSS1
SPCS2
ARHGAP11A
CDK1
ZEB2
HEPH
EPM2AIP1
SMG7
MED12

### Sheet: BENPORATH_OCT4_TARGETS.v2023.1.
STANDARD_NAME	BENPORATH_OCT4_TARGETS
SYSTEMATIC_NAME	M17183
COLLECTION	C2:CGP
MSIGDB_URL	https://www.gsea-msigdb.org/gsea/msigdb/human/geneset/BENPORATH_OCT4_TARGETS
NAMESPACE	Human_NCBI_Gene_ID
DESCRIPTION_BRIEF	Set 'Oct4 targets': genes upregulated and identified by ChIP on chip as OCT4 [GeneID=5460] transcription factor targets in human embryonic stem cells.
DESCRIPTION_FULL	Cancer cells possess traits reminiscent of those ascribed to normal stem cells. It is unclear, however, whether these phenotypic similarities reflect the activity of common molecular pathways. Here, we analyze the enrichment patterns of gene sets associated with embryonic stem (ES) cell identity in the expression profiles of various human tumor types. We find that histologically poorly differenti…
PMID	18443585
GEOID
AUTHORS	Ben-Porath I,Thomson MW,Carey VJ,Ge R,Bell GW,Regev A,Weinberg RA
CONTRIBUTOR	Jessica Robertson
CONTRIBUTOR_ORG	MSigDB Team
EXACT_SOURCE	Table 1S: Oct4 targets
FILTERED_BY_SIMILARITY
EXTERNAL_NAMES_FOR_SIMILAR_TERMS
EXTERNAL_DETAILS_URL
SOURCE_MEMBERS	10003,10092,10269,10346,10363,10431,10529,10580,10622,10724,10904,10912,10916,11075,11141,11147,11153,11164,11211,11237,112464,11266,120,122830,124491,1303,130497,132949,134430,1374,148645,1490,149951,153572,157506,158427,161742,1808,1809,1837,1848,1965,1993,2041,2247,2260,2263,22882,22943,22950,23001,2308,23133,23189,23213,23234,23291,23363,23381,23396,23401,23412,23446,23463,23563,23608,23635,2…
GENE_SYMBOLS
NAALAD2
ARPC5
ZMPSTE24
TRIM22
HMG20A
TIMM23B
NEBL
SORBS1
POLR3G
OGA
BLCAP
GADD45G
MAGED2
STMN2
IL1RAPL1
HHLA3
FICD
NUDT5
FZD10
RNF24
CAVIN3
DUSP12
ADD3
NAA30
TMEM170A
COL12A1
OSR1
AASDH
WDR36
CPT1A
ICMT-DT
CCN2
COMMD7
IRX2
RDH10
TSTD2
SPRED1
DPYSL2
DPYSL3
DTNA
DUSP6
EIF2S1
ELAVL2
EPHA1
FGF2
FGFR1
FGFR2
ZHX2
DKK1
SLC4A1AP
WDFY3
FOXO1
PHF8
KANK1
SULF1
DNAJC9
FBXW11
OBSL1
SMG5
PIP5K1C
FRAT2
COMMD3
SLC44A1
ICMT
CHST5
MKRN1
SSBP2
ZKSCAN5
FUS
CBY1
RAD54B
BAMBI
TXN2
ABTB2
SGMS1
PNISR
GAP43
PRPF31
KIFBP
GAS1
PHGDH
GATA6
GJA1
ANKRD1
SNX5
TJP3
GPC3
GLDC
TNRC6A
KCNMB4
GNG10
GPS1
GRID2
MRPL13
ATAD2
TFPT
TRA2A
HAS2
HHEX
HMGB2
HOXB5
TNC
ID2
IFI16
AMIGO2
SKA2
JARID2
JUND
JUP
KCNN2
KDR
IER5L
LAMA4
MED11
MAN2C1
MCC
MEIS2
MAP3K3
MMP2
MTM1
NCBP1
NEFM
NEFL
ROR1
ORC1
PAK1
MYEF2
PDCL
KLHL5
JPT1
DBR1
PBDC1
PIPOX
CDK17
UBR5
ATP6V1D
UFM1
ENPP2
CDK14
EXOSC9
POU5F1
ANKHD1
AUH
WDR70
RIF1
RIC8B
PPP2R1B
RESF1
DPPA4
PPP2R3A
LSG1
TBC1D22B
NPLOC4
RBM22
YJU2
NAXD
TMEM30A
H2AJ
PRR11
KDM3A
KLHL4
PARD3
PRPS1
PSMA3
SMARCAD1
OLFML3
KIF15
KIAA1143
ARID1B
LRRN1
PTPN2
ANO8
RAB5A
RAD51C
RASGRF2
REST
RFNG
TGIF2
RPL32
RPS3A
RPS18
VPS52
SALL1
PRDM14
LHPP
SET
SFRP1
SFRP2
SRSF4
SOX17
INF2
ZDHHC6
NUCKS1
DDX31
ARMCX5
SKIL
ACD
BMP7
SNRPN
SOX2
ZFP36L1
STAT3
KLF5
TAF12
TAL1
TALDO1
TCF4
TCF12
TCF20
TDGF1
BUB1B
NR2F2
LEFTY2
THBS2
TLE3
TOP2A
TRPS1
UBE2D3
WEE1
ZIC1
ZIC2
ZIC3
CA2
CA4
CACNA2D1
USP7
GNPTAB
LRFN3
OBI1
EFL1
PRKRIP1
TBL1XR1
KATNBL1
NANOG
CNTNAP3
KAT6A
DHDDS
JADE1
GRHL2
MLLT10
URM1
SLIRP
CAPZA2
CDC7
EOMES
TCF7L1
H2BC21
USP44
COA8
GTPBP3
LINGO1
PRPF38A
SMIM3
PARG
CDC14B
KLF7
PLPP1
B3GALT4
TRIM24
HESX1
ALKBH1
TSC22D1
CDC123
DPH6
SPAG9
CABLES1
WDR20
BUB3
LARGE1
LRAT
MSC
DHRS3
TRIP4
GTF3C4
PLAA
SFXN1
CDYL
BAG5
ENTPD1
ATP6V1G1
GTPBP1
NFE2L3
FEZ1
PCLAF
IST1
ZEB2
SUPT7L
JOSD1
MED12
CDH1

### Sheet: BENPORATH_NANOG_TARGETS.v2023.1
STANDARD_NAME	BENPORATH_NANOG_TARGETS
SYSTEMATIC_NAME	M6616
COLLECTION	C2:CGP
MSIGDB_URL	https://www.gsea-msigdb.org/gsea/msigdb/human/geneset/BENPORATH_NANOG_TARGETS
NAMESPACE	Human_NCBI_Gene_ID
DESCRIPTION_BRIEF	Set 'Nanog targets': genes upregulated and identified by ChIP on chip as Nanog [GeneID=79923] transcription factor targets in human embryonic stem cells.
DESCRIPTION_FULL	Cancer cells possess traits reminiscent of those ascribed to normal stem cells. It is unclear, however, whether these phenotypic similarities reflect the activity of common molecular pathways. Here, we analyze the enrichment patterns of gene sets associated with embryonic stem (ES) cell identity in the expression profiles of various human tumor types. We find that histologically poorly differenti…
PMID	18443585
GEOID
AUTHORS	Ben-Porath I,Thomson MW,Carey VJ,Ge R,Bell GW,Regev A,Weinberg RA
CONTRIBUTOR	Jessica Robertson
CONTRIBUTOR_ORG	MSigDB Team
EXACT_SOURCE	Table 1S: Nanog targets
FILTERED_BY_SIMILARITY
EXTERNAL_NAMES_FOR_SIMILAR_TERMS
EXTERNAL_DETAILS_URL
SOURCE_MEMBERS	1000,10003,10005,10061,10073,10082,10120,10121,10147,10153,10164,10179,1021,10212,10213,10252,103,10300,10346,10363,10370,10390,10413,10431,10432,10473,10505,10512,10521,10529,10541,10574,10580,10598,10600,10622,10626,10630,10634,10637,10643,10657,10659,10672,10693,1070,1072,10724,10725,10743,10802,10813,10826,10874,10904,10915,10933,10943,10955,10972,11015,11020,11030,11040,11057,1106,11061,1108…
GENE_SYMBOLS
CDH2
NAALAD2
ACOT8
ABCF2
SNUPN
GPC6
ACTR1B
ACTR1A
SUGP2
CEBPZ
CHST4
RBM7
CDK6
DDX39A
PSMD14
SPRY1
ADAR
KATNB1
TRIM22
HMG20A
CITED2
CEPT1
YAP1
TIMM23B
RBM14
HMGN4
SEMA4F
SEMA3C
DDX17
NEBL
ANP32B
CCT7
SORBS1
AHSA1
USP16
POLR3G
TRIM16
PDPN
GAS2L1
LEFTY1
IGF2BP3
KHDRBS1
CELF2
GNA13
CCT6B
CETN3
CFL1
OGA
NFAT5
RAI1
SEC24A
UTP14A
FAXDC2
NMU
BLCAP
TCERG1
MORF4L1
MSL3
SERINC3
TMED10
KDELR3
IFT27
RBPMS
PIM2
ABHD2
CHD2
CNMD
DIDO1
HNRNPUL1
KRR1
FOXN3
PWP1
IL1RAPL1
PKIG
NUDT5
WDHD1
WDR6
FZD10
DDX20
RNF24
EGLN3
CAVIN3
SAT2
MRAP2
DUSP12
CFAP36
MTFR2
COPE
GPN1
CBX3
OIP5
DTX2
STK11IP
OSBPL1A
TMEM123
TLCD1
LYPD1
CKS2
SCGB3A2
CLIC1
ADD3
CLN3
SLC36A4
CYP2R1
LRIG3
NAA30
PLIN2
CEP20
IQCK
UBALD1
TMEM170A
HEXIM2
WDR81
INO80C
CNN2
CNN3
TYW3
ZNF684
TCEANC2
DRAM2
COL4A5
COL4A6
COL7A1
MBOAT2
COL12A1
OSR1
ZFP42
AASDH
COX6A1
GRPEL2
WDR36
CIBAR1
CPT1A
UNC5D
C20orf96
ROMO1
CRYZ
CS
MAPK14
HECTD2
ZNF664
C12orf60
FBXL14
CSNK1E
VCAN
CSTF1
CSTF3
ICMT-DT
SLC30A7
ZNF436-AS1
CCN2
COMMD7
CTSV
CCDC12
GLIPR2
CXADR
MARVELD2
IRX2
CYLD
CYP1B1
AMOTL1
GRK3
TDRP
AP2A1
SPRED1
ADAL
RETREG3
AP1G1
DCX
DDX5
DMXL1
ASXL1
DHCR7
DNM2
DPAGT1
DPYSL2
DPYSL3
DTNA
DUSP6
DVL2
E2F3
HIGD2A
EEF2
EIF4B
EIF4G2
THAP8
ENSA
EPHA1
AK4
TRIML2
ERBB2
ERCC1
ERH
EXTL2
ALCAM
FANCA
ACSL4
FANCF
FBLN1
FARSA
FAT1
ABCB7
DDIAS
FAM124A
FDPS
ZNRF2
GPC4
FGF2
FGFR1
FGFR2
FHIT
FKBP1B
DNAJC8
ELL2
DKK1
SLC4A1AP
TPX2
NT5C2
KDM2A
WDTC1
FOXO1
AVL9
EXPH5
FOXO3
SPART
PHF8
SEPTIN6
KANK1
RRS1
SULF1
DNAJC9
KLHL18
FBXW11
EHBP1
SIN3B
NEDD4L
SASH1
DNAJC16
OBSL1
SMG5
ECPAS
FRAT2
COTL1
COMMD3
SLC44A1
SF3B1
ICMT
CBX5
ISCU
LEPROTL1
HEY2
KCTD2
R3HDM1
ZNF281
RBFOX2
CDC42EP4
ORC6
MKRN1
SSBP2
SSBP3
SLC7A11
LSM5
SGK3
RAB38
GSPT2
TMEM245
FUS
FZD2
RAB3GAP2
RAD54B
BAMBI
ARIH1
METTL7A
GALK2
DCAF13
POLR1A
ZNF473
DPCD
SGMS1
ZNF521
CLIC4
DNAAF9
GANC
PNISR
TMEM87A
TBC1D10B
GORASP2
PLEKHG3
PPP1R16B
GGA1
PRPF31
TRPC4AP
KIF26A
GART
PHGDH
GATA6
BSCL2
HBP1
GJA1
DNAJC2
ANKRD1
STK36
SALL3
GLA
SERP1
LSM3
APEX2
TNRC6A
GOLIM4
UBE2S
PRPF19
GLG1
POLL
MAT2B
GLUD1
GNAI1
GNG10
GOLGA4
BCL9L
GXYLT1
UBALD2
ANGPT1
ZIK1
C19orf54
WDR62
RABL3
ATP11C
BZW2
MCTS1
ATAD2
HAPSTR1
UBE2T
TMEM208
TBK1
GSK3A
GSTT2
GTF2E1
GTF2H2
CYP2S1
UQCR10
TFPT
NME7
GYPC
LMCD1
SLC40A1
ANXA1
H2AX
H2AZ1
H2BC5
HAS2
HELLS
EHD4
HHEX
HNRNPA1
HNRNPA2B1
HNRNPH2
HOXB5
HSPA4
HSPA5
APLP2
APOA2
TNC
APOB
ID1
ID2
ACADM
IDH3A
IFI16
AMIGO2
SKA2
IGFBP2
IGFBP3
CCN1
AQP2
ILF2
ILF3
ING1
INPP4A
ITGB1
JARID2
JUN
JUP
TMEM205
RAB15
ARF3
ARF4
KCNN2
KDR
KPNA3
TNPO1
SLC7A5P2
KRT18
SHISA6
IER5L
ACAT2
LAMA4
ARHGAP1
PCNX3
VWA5A
LRP2
LRP3
NBR1
SMAD3
MAN2C1
MCC
MDH1
MEF2A
ASAH1
MICA
MICB
MLH1
MAP3K11
MMP2
MMP9
MOBP
MOV10
MRE11
MSH2
MTM1
NAP1L2
ATF4
NDUFB3
NDUFS2
NKTR
NMT1
NODAL
PNP
NPAS2
ROR1
NVL
OAZ2
ORC1
ACO2
OXA1L
P4HA1
MYEF2
AK3
PDCL
F11R
PBX1
PCBP1
EMC9
DESI2
NDUFA13
KLHL5
IFT52
ZC2HC1A
APH1A
PCNA
HSD17B12
ING4
JPT1
SS18L2
NUSAP1
VRK3
CCDC174
MRPL37
PBDC1
MRPL27
PIPOX
CDK16
CDK17
ARMCX1
TNFRSF12A
UBR5
NIP7
DDX41
NOP16
ATP5PB
LARS1
UFM1
GDE1
LARP7
PDHB
ASB1
SARAF
PALS2
ENPP2
SUFU
UIMC1
WBP11
PEX1
CDK14
ATP6V1A
SERPINA1
PIK3R2
PITX2
NUP54
FXYD5
MYO3A
EXOSC9
PPIL3
PODXL
ZFAND6
POU2F1
CCDC93
SHLD2
DDX49
POU4F1
POU5F1
MINDY2
RRN3
DYM
WBP1L
LRRC49
ANKRD49
ELP6
NSD3
RPP25
ZSCAN32
TMEM160
HCFC1R1
ZNF770
PIH1D1
PPP2R3C
PRPF39
PTCD3
PPP1R2
RNF31
FANCL
AKIRIN2
THAP1
DARS2
PPP2R1A
RIF1
RIC8B
PPP2R1B
NADSYN1
RESF1
RPRD1A
DPPA4
EXD2
PPP2R3A
VRTN
PPP2R5C
UBE2W
RNF121
SLC39A9
ZNF331
PRCP
NDUFAF7
ETNK1
FEM1A
OTUB1
FERMT1
OSGEP
IWS1
RBM22
PKIB
YJU2
VPS35
NAXD
ZNF701
H2AJ
PRR11
FOXJ2
KDM3A
CAND1
UBAP2
WWC3
BRK1
CISD1
PSENEN
APOM
LIN37
GNG12
MAPK8
KLHL4
NSMCE3
PRNP
KIAA1217
EIF4ENIF1
PRSS8
PSEN2
CFAP298
B2M
PSMA1
GRIPAP1
EMC7
PSMB1
UBQLN4
EXOSC5
SMARCAD1
PSMB4
GPR108
FEM1C
PSMB5
OLFML3
XAB2
OTUD7B
FAM20C
KIF15
PSMC2
ANKMY2
RAB25
INTS12
PSMD9
PHTF2
ZNF286A
KIAA1143
SCAF4
ODF2L
ARID1B
ZNF398
SLAIN2
RANBP10
LRRN1
PTN
CACHD1
PTPN1
PTPN2
ANO8
IGDCC4
GATAD1
PEX2
SCAF1
EPS15L1
ABRACL
QARS1
BCAT1
RAB5A
RAB5B
RAD23A
RANGAP1
RAP1A
RARB
RASA1
RASGRF2
RBBP4
BCKDHA
SENP2
RBM4
RBP1
REST
RFX1
RGS10
EXOC4
RNF2
SAV1
NIF3L1
BCL9
RPL17
RPL21
RPL32
RPLP1
RPS3A
RPS13
RPS18
RPS26
RPS27A
RYR3
S100A11
VPS52
SALL2
SALL1
SC5D
SCNN1A
SDC4
VIPAS39
NSUN3
PRDM14
PERP
LHPP
SELENOP
KIF9
SET
TFB2M
SFRP1
SFRP2
RAB17
SRSF4
NOC3L
RNF25
DCLRE1C
INF2
TTC31
SGK1
SCG5
NUCKS1
C11orf1
ST3GAL2
MARCHF7
PMEL
SKIL
BMP2
SLC1A1
NOL6
TMEM135
RSRC2
MZT2A
FAM72B
BMP7
HLTF
PLEKHA3
RASL11B
TMEM108
POLR3D
BNIP1
SNRNP70
SNRPA
SNRPE
SNRPN
SNX1
SON
SOX2
SP2
SPARC
ZFP36L1
STAT3
STC1
AURKA
STRN
STXBP2
SUPT4H1
TAF4B
KLF5
TAF12
TAL1
TALDO1
TARBP2
TBCC
TBL1X
TBP
TCF7L2
TCF20
TDGF1
BUB1B
TERF1
LEFTY2
THBS2
TIA1
TIAL1
TIAM1
TIMP4
TLE2
TLE3
TSPAN6
TOP2A
EIPR1
TTF1
TUBG1
TXNRD1
UBC
UBE2D3
SUMO1
UBP1
UFD1
VIM
VLDLR
VRK2
WARS1
WEE1
ZIC1
ZIC2
ZIC3
CNBP
CA2
CA4
ZNF174
CACNA1A
ZNF185
ZNF202
ZNF217
ZNF226
ZNF112
MAP3K12
CACNA2D1
USP7
SCNM1
SLX1B
DDA1
KCTD15
SECISBP2
TMEM109
DSCC1
WDR77
SMIM7
PHF23
GNPTAB
BAG6
TMEM43
CALB1
LRFN3
CARS2
OBI1
VCPKMT
HMBOX1
C1orf54
AKIRIN1
HSPBAP1
PARP8
IGFLR1
TBL1XR1
PALB2
ISOC2
KATNBL1
FBXO31
ALG9
GSTCD
MOB3B
CLMP
METTL8
DCAKD
CAAP1
NANOG
CNTNAP3
KAT6A
DHDDS
JADE1
GRHL2
DNAJB14
CALD1
PSME3IP1
UXS1
GOLGA2P10
MUS81
MLLT10
WDCP
DCAF11
CALM2
CYB5B
FXR1
CALR
ANP32A
SLC7A5
VOPP1
C1orf21
TXNDC5
URM1
MAP1LC3B
MED25
SLIRP
SLC7A5P1
MKKS
CAPZA2
PICALM
AXIN2
CDC7
CDC45
EOMES
FZD7
FZD8
H2AC18
TCF7L1
SF3B5
ABHD11
H4C3
EIF2A
USP44
TOMM40L
ARID5B
ASCC2
CIAO2A
CASP9
TRAF7
DCUN1D5
ALKBH7
CHCHD5
NAA38
COA8
SPIRE2
DCTN5
TTF2
GTPBP3
MPV17L2
SFT2D3
ADO
ZSCAN10
LINGO1
SLC49A4
ATG4C
PRPF38A
PPFIBP1
AJUBA
TMEM60
SMIM3
PARG
ZCCHC3
ZCRB1
AP3B1
CDC14B
CAV1
KHSRP
KLF7
PLPP1
RUNX1T1
EIF3D
EIF3F
PEA15
B3GALT4
SERPINH1
GBF1
RIPK1
CDS2
MTMR1
MPDZ
TRIM24
DPM1
HESX1
ALKBH1
TSC22D1
CDC123
CDC16
DDX18
AP1S2
RSPRY1
DPH6
ZNF551
SPAG9
NFS1
PAPSS2
CLDN6
CEP95
PIP4P1
TCEAL8
PKMYT1
USP10
SEC22C
TMEM259
NEMF
TMSB10
SMDT1
CABLES1
WDR20
BUB3
COG7
ZNF300
LARGE1
VAPB
NOLC1
LRAT
PNMA1
MSC
DHRS3
H2AC25
PGAP3
TRIP10
TRIP4
GTF3C4
B4GALT6
CNOT8
ARMC6
CER1
ATP5IF1
DDX23
CDYL
MED23
EIF2AK3
PIGL
EEF1E1
TMEM59
BAG5
ENTPD1
ATP6V1G1
SEC22B
GTPBP1
GDF3
PREPL
RBM39
NFE2L3
NCOR1
FEZ1
MORF4L2
ZNF516
PRORP
FAM131B
TMEM63A
SART3
KNTC1
TCAF1
PCLAF
BCLAF1
ATG13
DHX38
DLGAP5
SFI1
TSC22D2
ARHGAP11A
CDK1
LCMT2
ZEB2
EPM2AIP1
SUPT7L
NCAPD2
JOSD1
USP3
MED12
CDH1

### Sheet: BENPORATH_ES_1.v2023.1.Hs
STANDARD_NAME	BENPORATH_ES_1
SYSTEMATIC_NAME	M1871
COLLECTION	C2:CGP
MSIGDB_URL	https://www.gsea-msigdb.org/gsea/msigdb/human/geneset/BENPORATH_ES_1
NAMESPACE	Human_NCBI_Gene_ID
DESCRIPTION_BRIEF	Set 'ES exp1': genes overexpressed in human embryonic stem cells according to 5 or more out of 20 profiling studies.
DESCRIPTION_FULL	Cancer cells possess traits reminiscent of those ascribed to normal stem cells. It is unclear, however, whether these phenotypic similarities reflect the activity of common molecular pathways. Here, we analyze the enrichment patterns of gene sets associated with embryonic stem (ES) cell identity in the expression profiles of various human tumor types. We find that histologically poorly differenti…
PMID	18443585
GEOID
AUTHORS	Ben-Porath I,Thomson MW,Carey VJ,Ge R,Bell GW,Regev A,Weinberg RA
CONTRIBUTOR	Jessica Robertson
CONTRIBUTOR_ORG	MSigDB Team
EXACT_SOURCE	Table 1S: ES exp1
FILTERED_BY_SIMILARITY
EXTERNAL_NAMES_FOR_SIMILAR_TERMS
EXTERNAL_DETAILS_URL
SOURCE_MEMBERS	10011,100133941,10036,10049,10053,10146,10149,10153,10157,10196,10308,10346,10360,10383,10434,10439,10459,10528,10606,10622,10635,10637,10643,10644,1075,10797,10874,11004,11040,11051,11061,11083,1111,11143,11145,11168,11169,11200,112399,11245,113130,11339,114569,115572,117156,119,120071,1381,1382,1400,142,1434,1525,157627,157695,1592,1690,1719,1730,1741,1763,1788,1789,1829,1894,2030,2041,2058,206…
GENE_SYMBOLS	SRA1,CD24,CHAF1A,DNAJB6,AP1M2,G3BP1,ADGRG2,CEBPZ,AASS,PRMT3,ZNF267,TRIM22,NPM3,TUBB4B,LYPLA1,OLFM1,MAD2L2,NOP56,PAICS,POLR3G,RAD51AP1,LEFTY1,IGF2BP3,IGF2BP2,CTSC,MTHFD2,NMU,KIF2C,PIM2,NUDT21,CNMD,DIDO1,CHEK1,KAT7,PLAAT3,PSIP1,WDHD1,CHEK2,EGLN3,GPR176,CDCA5,OIP5,MAL2,TENT5B,SCGB3A2,ADD2,LARGE2,CRABP1,CRABP2,CRMP1,PARP1,CSE1L,CXADR,MIR124-1HG,TDRP,CYP26A1,COCH,DHFR,DIAPH2,DLG3,DNA2,DNMT3A,DNMT3B,DS…
FOUNDER_NAMES
GENE_SYMBOLS
SRA1
CD24
CHAF1A
DNAJB6
AP1M2
G3BP1
ADGRG2
CEBPZ
AASS
PRMT3
ZNF267
TRIM22
NPM3
TUBB4B
LYPLA1
OLFM1
MAD2L2
NOP56
PAICS
POLR3G
RAD51AP1
LEFTY1
IGF2BP3
IGF2BP2
CTSC
MTHFD2
NMU
KIF2C
PIM2
NUDT21
CNMD
DIDO1
CHEK1
KAT7
PLAAT3
PSIP1
WDHD1
CHEK2
EGLN3
GPR176
CDCA5
OIP5
MAL2
TENT5B
SCGB3A2
ADD2
LARGE2
CRABP1
CRABP2
CRMP1
PARP1
CSE1L
CXADR
MIR124-1HG
TDRP
CYP26A1
COCH
DHFR
DIAPH2
DLG3
DNA2
DNMT3A
DNMT3B
DSG2
ECT2
SLC29A1
EPHA1
EPRS1
ERBB2
ETV1
ETV4
FABP5
DDIAS
ARL5B
FEN1
GPC4
FGF2
FGF13
FGFR1
RRAS2
MTF2
FKBP5
SEPHS1
FOXO1
RAP1GAP2
TTLL12
PASK
MDN1
COBL
BOP1
NCAPH
FRAT2
SIRT1
CBX5
TNPO3
PRKD3
KIF4A
ALPL
GABRA5
GABRB3
GAD1
RAD54B
NOL11
PNISR
LRIG1
CNTNAP2
AUTS2
SERBP1
GART
AMD1
PITPNC1
GNL3
GJA1
FOXD3
NMRK2
GLDC
GPM6B
GPR19
NDUFAF4
MSH6
CYP2S1
PYCR2
HAS3
HELLS
HMGB3
HMGA1
HMMR
HNRNPAB
HSPA4
HSPA8
BIRC5
HSPD1
TUBB2B
ILF3
IDO1
ITPR3
JARID2
ANOS1
KCNS3
KIF5C
KLKB1
KPNA2
KRT8
LCK
LGALS8
EPCAM
M6PR
MAN2A1
MARS1
MAT2A
MCM2
MCM3
MCM4
MCM5
MCM6
MCM7
MFGE8
MGST1
MICB
MRE11
MSH2
NUDT1
MTHFD1
NASP
ATP1A2
NFYB
NODAL
NPM1
NTHL1
NTS
OAZ2
ORC1
PAK1
PCDH1
RRP15
GMNN
GAL
ABHD17B
PIPOX
PDCD2
ZNF589
RNF138
NOP16
LARP7
ESF1
AZIN1
LSR
PDK1
GINS2
GPRC5B
ADA2
PFAS
PIK3CB
PLCB3
PMAIP1
EXOSC9
BRWD1
MIS18A
PNN
PODXL
POLE2
PIMREG
PUS7
EPB41L4B
L1TD1
POU5F1
ERCC6L
ESRP1
CKMT1A
NCAPG2
PPM1B
ZNF770
PAK1IP1
PARPBP
FANCL
PPP2R1B
PPP2R2B
DPPA4
VRTN
NUDT15
BRIX1
MIS18BP1
LGR4
MCM10
PRIM1
PRIM2
PRPF40A
NDC1
INTS13
CCAR1
WDR12
RCC2
KLHL7
PRKX
PRPS1
CHST7
EXOSC5
NUP107
SALL4
SLC39A10
MRS2
SPC25
NLN
NLGN4X
MTA3
ZNF398
SEMA6A
LRRN1
CACHD1
PTPN2
ACTA1
PTPRZ1
SINHCAF
RAB3B
RARRES2
RBBP8
RFC3
RFC4
ABCE1
ROBO1
RPS24
RRM2
SALL2
SALL1
SCNN1A
PRDM14
SFRP1
SFRP2
SRSF1
NOC3L
SRSF7
AEN
ST6GAL1
SLC13A3
SLC6A8
SLC16A1
BMPR1A
CAPRIN2
SMS
SNRPA
SNRPN
SORL1
SOX2
SSB
BUB1
TDGF1
ACTC1
TEAD4
BUB1B
TERF1
TFAM
TIA1
C1QBP
TMPO
TNNT1
UGP2
UNG
VSNL1
ZIC2
ZIC3
ZNF195
LRP8
FZD5
DBNDD1
CAMKV
NUP37
ELOVL6
DSCC1
DEK
GNPTAB
AKIRIN1
ICE2
LIN28A
NANOG
JADE1
NAA15
MYO19
PUS1
TMEM177
FXR1
SLC38A1
TMX1
RCC1L
CDT1
SPRY4
USP9X
FZD7
TCF7L1
BCL2L12
CASP3
USP44
GINS4
UTF1
HPS3
MAK16
SLC7A3
ZSCAN10
IFITM1
TMEFF1
RUVBL1
PLPP1
USO1
ADAM23
CBS
TRIM24
HESX1
PROM1
FUBP1
DDX18
ACTN3
CCNA2
CCNB1
MAP7
CLDN6
ANGEL2
KIFC2
SYNGR3
ZGRF1
BUB3
DDX21
DCLK1
AURKB
NOLC1
PTTG1
MGME1
MED14
DMKN
CER1
HOMER1
THEMIS2
GDF3
NFE2L3
DLGAP5
CDK1
CDC6
G3BP2
CDC20
RABGAP1L
CDC25A

### Sheet: BENPORATH_ES_2.v2023.1.Hs
STANDARD_NAME	BENPORATH_ES_2
SYSTEMATIC_NAME	M4241
COLLECTION	C2:CGP
MSIGDB_URL	https://www.gsea-msigdb.org/gsea/msigdb/human/geneset/BENPORATH_ES_2
NAMESPACE	Human_NCBI_Gene_ID
DESCRIPTION_BRIEF	Set 'Set 'ES exp2': genes overexpressed in human embryonic stem cells according to a meta-analysis of 8 profiling studies.
DESCRIPTION_FULL	Cancer cells possess traits reminiscent of those ascribed to normal stem cells. It is unclear, however, whether these phenotypic similarities reflect the activity of common molecular pathways. Here, we analyze the enrichment patterns of gene sets associated with embryonic stem (ES) cell identity in the expression profiles of various human tumor types. We find that histologically poorly differenti…
PMID	18443585
GEOID
AUTHORS	Ben-Porath I,Thomson MW,Carey VJ,Ge R,Bell GW,Regev A,Weinberg RA
CONTRIBUTOR	Jessica Robertson
CONTRIBUTOR_ORG	MSigDB Team
EXACT_SOURCE	Table 1S: ES exp2
FILTERED_BY_SIMILARITY
EXTERNAL_NAMES_FOR_SIMILAR_TERMS
EXTERNAL_DETAILS_URL
SOURCE_MEMBERS	1.00521e+176
GENE_SYMBOLS
GJC1
CHEK2
CYP26A1
DNMT3A
DTYMK
EPHA1
ETV4
WSCD1
NCAPH
PRKD3
GPR19
LPAR4
HELLS
MYBL2
ORC1
ORC2
GOLGA7
L1TD1
POU5F1
ERCC6L
VRTN
MCM10
TXLNG
PWP2
RBM4
PRDM14
AEN
TDGF1
ZIC3
DBNDD1
DSCC1
LIN28A
EPHX3
NANOG
HESX1
SLC5A6
CLDN6
RRP9
GDF3
CDC25A

### Sheet: Hallmark_beta_cat_target
STANDARD_NAME	HALLMARK_WNT_BETA_CATENIN_SIGNALING
SYSTEMATIC_NAME	M5895
CATEGORY_CODE	H
SUB_CATEGORY_CODE
MSIGDB_URL	https://www.gsea-msigdb.org/gsea/msigdb/human/geneset/HALLMARK_WNT_BETA_CATENIN_SIGNALING
CHIP	HUMAN_GENE_SYMBOL
DESCRIPTION_BRIEF	Genes up-regulated by activation of WNT signaling through accumulation of beta catenin CTNNB1 [GeneID=1499].
DESCRIPTION_FULL
PMID	26771021
GEOID
AUTHORS	Liberzon A,Birger C,Thorvaldsd√≥ttir H,Ghandi M,Mesirov JP,Tamayo P
CONTRIBUTOR	Arthur Liberzon
CONTRIBUTOR_ORG	MSigDB Team
EXACT_SOURCE
FILTERED_BY_SIMILARITY
EXTERNAL_NAMES_FOR_SIMILAR_TERMS
EXTERNAL_DETAILS_URL
GENESET_LISTING_URL
GENE_SYMBOLS
ADAM17
AXIN1
AXIN2
CCND2
CSNK1E
CTNNB1
CUL1
DKK1
DKK4
DLL1
DVL2
FRAT1
FZD1
FZD8
GNAI1
HDAC11
HDAC2
HDAC5
HEY1
HEY2
JAG1
JAG2
KAT2A
LEF1
MAML1
MYC
NCOR2
NCSTN
NKD1
NOTCH1
NOTCH4
NUMB
PPARD
PSEN2
PTCH1
RBPJ
SKP2
TCF7
TP53
WNT1
WNT5B
WNT6
